# SOAR elucidates disease mechanisms and empowers drug discovery through spatial transcriptomics

**DOI:** 10.1101/2022.04.17.488596

**Authors:** Yiming Li, Saya Dennis, Meghan R. Hutch, Yanyi Ding, Yadi Zhou, Yawei Li, Maalavika Pillai, Sanaz Ghotbaldini, Mario Alberto Garcia, Mia S. Broad, Chengsheng Mao, Feixiong Cheng, Zexian Zeng, Yuan Luo

**Affiliations:** Department of Preventive Medicine, Northwestern University, USA; Genomic Medicine Institute, Lerner Research Institute, Cleveland Clinic, USA; Department of Molecular Medicine, Cleveland Clinic Lerner College of Medicine, Case Western Reserve University, Cleveland, OH, USA; Case Comprehensive Cancer Center, Case Western Reserve University, Cleveland, OH, USA; Center for Quantitative Biology, Academy for Advanced Interdisciplinary Studies, Peking University, Beijing, China; Peking-Tsinghua Center for Life Sciences, Academy for Advanced Interdisciplinary Studies, Peking University, Beijing, China

## Abstract

Spatial transcriptomics provides researchers with a better understanding of gene expression within the tissue context. Although large volumes of spatial transcriptomics data have been generated, the lack of systematic curation and analysis makes data reuse challenging. Herein, we present Spatial transcriptOmics Analysis Resource (SOAR), a resource with an extensive, systematically compiled collection of spatial transcriptomics data across tissues, organs, and pathological conditions. SOAR is a comprehensive database with uniformly processed and annotated samples, facilitating future benchmark studies and method development. SOAR also offers multi-pronged analysis capability, including an integrative approach toward drug discovery that allows for efficient exploration of novel and targeted therapeutic uses for existing compounds.
