## Supplementary Table 1 for "SOAR elucidates disease mechanisms and empowers drug discovery through spatial transcriptomics"

### Sheet: Comparison with other databases
Database	Number of datasets	Number of samples	Number of tissue types	Number of species	Number of technologies	Website functionalities								Website
						Spatial expression visualization	Clustering analysis	Cell typing	Spatial variability analysis	Neighborhood-based cell-cell interaction analysis	Distance-based cell-cell interaction analysis	Cross datasets meta-analysis	Drug screening
SOAR	304	2785	40	11	15 (15 NGS/FISH)	✓	✓	✓	✓	✓	✓	✓	✓	https://soar.fsm.northwestern.edu/
SpatialDB	24*	305	9	5	8 (4 NGS/FISH)	✓	✗	✗	✓	✗	✗	✗	✗	http://www.spatialomics.org/SpatialDB/
spatialLIBD	1	12	1	1	1 (1 NGS/FISH)	✓	✓	✓	✗	✗	✗	✗	✗	http://spatial.libd.org/spatialLIBD/
STAR-FINDer	2	8	1	1	1 (1 NGS/FISH)	✓	✓	✓	✓	✗	✗	✗	✗	https://simmonslab.shinyapps.io/FetalAtlasDataPortal
Amyotrophic Lateral Sclerosis Spinal Cord Atlas	2	424	1	2	1 (1 NGS/FISH)	✓	✗	✓	✗	✗	✗	✓	✗	https://als-st.nygenome.org/
STOmicsDB	96**	463**	20**	9**	8** (7** NGS/FISH)	✓	✓	✓	✓	✗	✗	✗	✗	https://db.cngb.org/stomics/
SPASCER	37***	1030***	16***	4***	7*** (7*** NGS/FISH)	✓	✓	✓	✓	✓	✗	✓	✗	https://ccsm.uth.edu/SPASCER
SODB	76	1701	18	8	16 (14 NGS/FISH)	✓	✓	✗	✓	✗	✗	✗	✗	https://gene.ai.tencent.com/SpatialOmics/
Aquila	75***	1397***	35***	5***	11*** (10*** NGS/FISH)	✓	✓	✓****	✓	✓	✗	✗	✗	https://aquila.cheunglab.org/
SORC	82	269	17	1	3 (3 NGS/FISH)	✓	✓	✓	✓	✗	✗	✗	✗	http://bio-bigdata.hrbmu.edu.cn/SORC/index.jsp
* All the datasets are before 2020.
** After excluding the unprocessed datasets and the datasets without spatial information; 32% of the hosted datasets are unprocessed (25 in total) or have no spatial coordinates data (20 in total).
*** After excluding the datasets without spatial transcriptomics data analysis results.
**** Cell type annotations are only available in 26/75 (34.6%) of the datasets.
