## Supplementary Table 2 for "SOAR elucidates disease mechanisms and empowers drug discovery through spatial transcriptomics"

### Sheet: Datasets in SOAR
Dataset ID	Paper / Data Collection Name	Technology	Species	Organ/Tissue	PMID/Source
10x_demo_FFPE_brain	Visium Spatial for FFPE Demonstration	10x Visium	Mouse	Brain	10x Genomics spatial gene expression demonstration datasets
10x_demo_FFPE_brain_IF	Visium Spatial for FFPE Demonstration	10x Visium	Mouse	Brain	10x Genomics spatial gene expression demonstration datasets
10x_demo_FFPE_breast_cancer	Visium Spatial for FFPE Demonstration	10x Visium	Human	Breast cancer	10x Genomics spatial gene expression demonstration datasets
10x_demo_FFPE_kidney	Visium Spatial for FFPE Demonstration	10x Visium	Mouse	Kidney	10x Genomics spatial gene expression demonstration datasets
10x_demo_FFPE_prostate	Visium Spatial for FFPE Demonstration	10x Visium	Human	Prostate	10x Genomics spatial gene expression demonstration datasets
10x_demo_FFPE_prostate_adj_norm	Visium Spatial for FFPE Demonstration	10x Visium	Human	Prostate (normal tissue adjacent to cancer)	10x Genomics spatial gene expression demonstration datasets
10x_demo_FFPE_prostate_cancer	Visium Spatial for FFPE Demonstration	10x Visium	Human	Prostate cancer	10x Genomics spatial gene expression demonstration datasets
10x_demo_GE_breast_cancer_sec1	Visium Spatial Gene Expression Demonstration	10x Visium	Human	Breast cancer	10x Genomics spatial gene expression demonstration datasets
10x_demo_GE_breast_cancer_sec2	Visium Spatial Gene Expression Demonstration	10x Visium	Human	Breast cancer	10x Genomics spatial gene expression demonstration datasets
10x_demo_GE_coronal	Visium Spatial Gene Expression Demonstration	10x Visium	Mouse	Brain	10x Genomics spatial gene expression demonstration datasets
10x_demo_GE_heart	Visium Spatial Gene Expression Demonstration	10x Visium	Human	Heart	10x Genomics spatial gene expression demonstration datasets
10x_demo_GE_kidney_coronal	Visium Spatial Gene Expression Demonstration	10x Visium	Mouse	Kidney	10x Genomics spatial gene expression demonstration datasets
10x_demo_GE_lymph_node	Visium Spatial Gene Expression Demonstration	10x Visium	Human	Lymph node	10x Genomics spatial gene expression demonstration datasets
10x_demo_GE_sagittal_ant1	Visium Spatial Gene Expression Demonstration	10x Visium	Mouse	Brain	10x Genomics spatial gene expression demonstration datasets
10x_demo_GE_sagittal_ant2	Visium Spatial Gene Expression Demonstration	10x Visium	Mouse	Brain	10x Genomics spatial gene expression demonstration datasets
10x_demo_GE_sagittal_post1	Visium Spatial Gene Expression Demonstration	10x Visium	Mouse	Brain	10x Genomics spatial gene expression demonstration datasets
10x_demo_GE_sagittal_post2	Visium Spatial Gene Expression Demonstration	10x Visium	Mouse	Brain	10x Genomics spatial gene expression demonstration datasets
10x_demo_IF_human_brain_GFAP	Visium Spatial Gene Expression Fluorescent Demonstration	10x Visium	Human	Cerebral cortex	10x Genomics spatial gene expression demonstration datasets
10x_demo_IF_human_brain_SNAP25	Visium Spatial Gene Expression Fluorescent Demonstration	10x Visium	Human	Cerebral cortex	10x Genomics spatial gene expression demonstration datasets
10x_demo_IF_mouse_brain_GFAP	Visium Spatial Gene Expression Fluorescent Demonstration	10x Visium	Mouse	Brain	10x Genomics spatial gene expression demonstration datasets
10x_demo_IF_mouse_brain_NeuN	Visium Spatial Gene Expression Fluorescent Demonstration	10x Visium	Mouse	Brain	10x Genomics spatial gene expression demonstration datasets
10x_demo_target_breast_cancer	Visium Spatial Targeted Demonstration	10x Visium	Human	Breast cancer	10x Genomics spatial gene expression demonstration datasets
10x_demo_target_cerebellum	Visium Spatial Targeted Demonstration	10x Visium	Human	Cerebellum	10x Genomics spatial gene expression demonstration datasets
10x_demo_target_colorectal	Visium Spatial Targeted Demonstration	10x Visium	Human	Colorectal cancer	10x Genomics spatial gene expression demonstration datasets
10x_demo_target_glioblastoma	Visium Spatial Targeted Demonstration	10x Visium	Human	Glioblastoma	10x Genomics spatial gene expression demonstration datasets
10x_demo_target_ovarian	Visium Spatial Targeted Demonstration	10x Visium	Human	Ovarian cancer	10x Genomics spatial gene expression demonstration datasets
10x_demo_target_spinal_cord	Visium Spatial Targeted Demonstration	10x Visium	Human	Spinal cord	10x Genomics spatial gene expression demonstration datasets
Akeret_2022_brain	Spatial transcriptome data from coronal mouse brain sections after striatal injection of heme and heme-hemopexin	10x Visium	Mouse	Brain	35141374
Akiyama_2022_gastric_cancer	Spatial transcriptomics data of GAN-KP tumor treated with regorafenib	10x Visium	Mouse	Stomach cancer	GSE214363
Al_Dalahmah_2023_GBM	Re-convolving the compositional landscape of primary and recurrent glioblastoma reveals prognostic and targetable tissue states	10x Visium	Human	Brain cancer	37142563
Andrews_2022_liver	Single-Cell, Single-Nucleus, and Spatial RNA Sequencing of the Human Liver Identifies Cholangiocyte and Mesenchymal Heterogeneity	10x Visium	Human	Liver	34792289
Backdahl_2021_adipose	Spatial mapping reveals human adipocyte subpopulations with distinct sensitivities to insulin	10x Visium	Human	Body fat	34380013
Bahl_2022_brain	Mapping the spatial transcriptomic signature of the hippocampus during memory consolidation	10x Visium	Mouse	Brain	37773230
Baker_2022_mouse_bladder	A Cellular Reference Resource for the Mouse Urinary Bladder	10x Visium	Mouse	Bladder	DOI: 10.1101/2021.09.20.461121
Barkely_2022_human_breast	Cancer cell states recur across tumor types and form specific interactions with the tumor microenvironment	10x Visium	Human	Breast cancer	35931863
Barkely_2022_human_endometrim	Cancer cell states recur across tumor types and form specific interactions with the tumor microenvironment	10x Visium	Human	Endometrial cancer	35931863
Barkely_2022_human_liver	Cancer cell states recur across tumor types and form specific interactions with the tumor microenvironment	10x Visium	Human	Liver cancer	35931863
Barkely_2022_human_ovary	Cancer cell states recur across tumor types and form specific interactions with the tumor microenvironment	10x Visium	Human	Ovarian cancer	35931863
Barkely_2022_human_stomach	Cancer cell states recur across tumor types and form specific interactions with the tumor microenvironment	10x Visium	Human	Stomach cancer	35931863
Barkely_2022_mouse_melanoma	Cancer cell states recur across tumor types and form specific interactions with the tumor microenvironment	10x Visium	Mouse	Skin cancer	35931863
Bassiouni_2023	Spatial transcriptomics of triple negative breast cancer	10x Visium	Human	Breast cancer	36283023
Ben_Moshe_2022_liver	The spatiotemporal program of zonal liver regeneration following acute injury	10x Visium	Mouse	Liver	35659879
Bergenstrahle_2022_ileum	Super-resolved spatial transcriptomics by deep data fusion	10x Visium	Human	Intestine	34845373
Bergenstrahle_2022_squamous_cell_carcinoma	Super-resolved spatial transcriptomics by deep data fusion	10x Visium	Human	Skin cancer	34845373
Caetano_2023_oral_mucosa	Spatially resolved transcriptomics reveals pro-inflammatory fibroblast involved in lymphocyte recruitment through CXCL8 and CXCL10.	10x Visium	Human	Oral mucosa	36648332
Calcagno_2022_cardiac	Single-cell and spatial transcriptomics of the infarcted heart define the dynamic onset of the border zone in response to mechanical destabilization	10x Visium	Mouse	Heart	DOI: 10.1038/s44161-022-00160-3
Calvanese_2022_embryo_5wk	Mapping human haematopoietic stem cells from haemogenic endothelium to birth. Nature 2022 Apr;604(7906):534-540	10x Visium	Human	Embryo	35418685
Castillo_2022_psoriasis_ctrl	Spatial transcriptomics stratifies psoriatic disease severity by emergent cellular ecosystems	10x Visium	Human	Skin	37267384
Castillo_2022_psoriasis_lesion	Spatial transcriptomics stratifies psoriatic disease severity by emergent cellular ecosystems	10x Visium	Human	Skin	37267384
Castillo_2022_psoriasis_nl	Spatial transcriptomics stratifies psoriatic disease severity by emergent cellular ecosystems	10x Visium	Human	Skin	37267384
Chen_2022_mtg_ad	Spatially resolved transcriptomics reveals genes associated with the vulnerability of middle temporal gyrus in Alzheimer’s disease	10x Visium	Human	Brain	36544231
Chen_2022_mtg_ctrl	Spatially resolved transcriptomics reveals genes associated with the vulnerability of middle temporal gyrus in Alzheimer’s disease	10x Visium	Human	Brain	36544231
Cheng_2022_oral_epithelia	Visium Analysis of head and neck squamous carcinoma (HNSCC) spatial transcriptome evolution	10x Visium	Human	Oral epithelial cancer	36002186
Cui_2021_MI	Nrf1 promotes heart regeneration and repair by regulating proteostasis and redox balance	10x Visium	Mouse	Heart	34489413
Denisenko_2022_ovarian_cancer	Spatial transcriptomics reveals ovarian cancer subclones with different microenvironments	10x Visium	Human	Ovarian cancer	DOI: 10.1101/2022.08.29.505206
Dhainaut_2022_tumor	Spatial CRISPR genomics identifies regulators of the tumor microenvironment	10x Visium	Mouse	Lung cancer	35290801
Dixon_2022_AKI	Spatially Resolved Transcriptomic Analysis of Acute Kidney Injury in a Female Murine Model	10x Visium	Mouse	Kidney	34853151
Fawkner-Corbett_2021_fetal_intestine	Spatiotemporal analysis of human intestinal development at single-cell resolution	10x Visium	Human	Embryonic intestine	33406409
Fawkner-Corbett_2021_pathological	Spatiotemporal analysis of human intestinal development at single-cell resolution	10x Visium	Human	Colon and ileum	33406409
Ferreira_2021_kidney_human	Integration of spatial and single cell transcriptomics localizes epithelial-immune cross-talk in kidney injury	10x Visium	Human	Kidney	34003797
Ferreira_2021_kidney_mouse_healthy	Integration of spatial and single cell transcriptomics localizes epithelial-immune cross-talk in kidney injury	10x Visium	Mouse	Kidney	34003797
Ferreira_2021_kidney_mouse_injured	Integration of spatial and single cell transcriptomics localizes epithelial-immune cross-talk in kidney injury	10x Visium	Mouse	Kidney	34003797
Ferreira_2021_kidney_mouse_pathological	Integration of spatial and single cell transcriptomics localizes epithelial-immune cross-talk in kidney injury	10x Visium	Mouse	Kidney	34003797
Foster_2021_mouse_skin_wounds	Integrated spatial multiomics reveals fibroblast fate during tissue repair	10x Visium	Mouse	Skin	34620713
Fu_2022_ependymoma	Spatial transcriptomics reveal unnresolved wound repair as potential driver of PFA Ependymoma progression	10x Visium	Human	Brain cancer	36215273
Garcia_Alonso_2021_endometrium	Mapping the temporal and spatial dynamics of the human endometrium in vivo and in vitro	10x Visium	Human	Uterus (endometrium)	34857954
Giodani_2022_muscle	Spatially resolved transcriptomics reveals innervation-responsive functional cluster in skeletal muscle.	10x Visium	Mouse	Muscle	36543136
Gouin_2021_bladder	A new epithelial cell subpopulation predicts response to surgery, chemotherapy, and immunotherapy in bladder cancer	10x Visium	Human	Bladder	34385456
Gu_2022_embryonic_heart	Multi-omics profiling visualizes dynamics of cardiac development and functions	10x Visium	Mouse	Embryo	36577384
Guan_2023_NPC	Nasopharyngeal carcinoma cells promote regulatory T cell development and suppressive activity via CD70-CD27 interaction	10x Visium	Human	Nasopharynx cancer	37024479
Guilliams_2022_human_liver	Spatial proteogenomics reveals distinct and evolutionarily conserved hepatic macrophage niches	10x Visium	Human	Liver	35021063
Guilliams_2022_mouse_liver	Spatial proteogenomics reveals distinct and evolutionarily conserved hepatic macrophage niches	10x Visium	Mouse	Liver	35021063
Habenicht_2022_human_liver	A new hallmark pathology of viral hepatitis and nonalcoholic fatty liver disease	10x Visium	Human	Liver	36304458
Habenicht_2022_mouse_liver	A new hallmark pathology of viral hepatitis and nonalcoholic fatty liver disease	10x Visium	Mouse	Liver	35021063
Hasel_2021_coronal	Neuroinflammatory astrocyte subtypes in the mouse brain	10x Visium	Mouse	Brain	34413515
Hasel_2022_brain	Microglial INPP5D limits plaque formation and glial reactivity in the PSAPP mouse model of Alzheimer's disease	10x Visium	Mouse	Brain	36448627
He_2021_cerebral_organoid	Lineage recording in human cerebral organoids	10x Visium	Human	Brain	34969984
Heimli_2022_thymus	Multimodal human thymic profiling reveals trajectories and cellular milieu for T agonist selection.	10x Visium	Human	Thymus	36741401
Heming_2022_brain	Intratumor heterogeneity and T cell exhaustion in primary CNS lymphoma	10x Visium	Human	Brain cancer	36153593
Hudson_2021_brain_metastatic_tumor	Distinct phenotypic states and spatial distribution of CD8 + T cell clonotypes in human brain metastases	10x Visium	Human	Brain	35584630
Hunter_2021_zebrafish_melanoma	Spatially resolved transcriptomics reveals the architecture of the tumor-microenvironment interface	10x Visium	Zebrafish	Skin cancer	34725363
Januszyk_2022_breast	Multiomic analysis reveals conservation of cancer associated fibroblast phenotypes across species and tissue of origin [spatial trascriptomics]	10x Visium	Mouse	Breast	36270275
Januszyk_2022_breast_cancer	Multiomic analysis reveals conservation of cancer associated fibroblast phenotypes across species and tissue of origin [spatial trascriptomics]	10x Visium	Mouse	Breast cancer	36270275
Ji_2020_SCC_10x	Multimodal Analysis of Composition and Spatial Architecture in Human Squamous Cell Carcinoma	10x Visium	Human	Skin cancer	32579974
Jin_2021_pig	A pig BodyMap transcriptome reveals diverse tissue physiologies and evolutionary dynamics of transcription	10x Visium	Pig	Mixed tissues	34140474
Joglekar_2021_saggital	A spatially resolved brain region- and cell type-specific isoform atlas of the postnatal mouse brain	10x Visium	Mouse	Brain	33469025
Johnson_2022_APOE	APOE modulates microglial immunometabolism in response to age, amyloid pathology, and inflammatory challenge [Spatial transcriptomics]	10x Visium	Mouse	Brain	36871219
Joseph_2022_human_BPH	5-Alpha reductase inhibitors induce a prostate luminal to club cell transition in human benign prostatic hyperplasia	10x Visium	Human	Prostate	34928497
Jung_2022_mouse_heart_MI	Spatiotemporal dynamics of macrophage heterogeneity and a potential function of Trem2<sup>hi</sup> macrophages in infarcted hearts	10x Visium	Mouse	Heart	35933399
Karras_2022_melanoma_visium	A cellular hierarchy in melanoma uncouples growth and metastasis	10x Visium	Mouse	Skin cancer	36131018
Kathe_2022_mouse_spinal_cord	The neurons that restore walking after paralysis.	10x Visium	Mouse	Spinal cord	36352232
Kleshchevnikov_2022_brain	Cell2location maps fine-grained cell types in spatial transcriptomics	10x Visium	Mouse	Brain	35027729
Krausgruber_2023_sarcoidosis	Single-cell and spatial architecture of human tissue granulomas reveals an aberrant immune-regulatory program underlying sarcoidosis [spatial transcriptomics data]	10x Visium	Human	Skin	36750099
Lake_2023_Visium_kidney	An atlas of healthy and injured cell states and niches in the human kidney	10x Visium	Human	Kidney	37468583
Larouche_2023_canis_no_treatment	Spatiotemporal mapping of immune and stem cell dysregulation after volumetric muscle loss	10x Visium	Canine	Muscle	36821376
Larouche_2023_mouse_ITD1	Spatiotemporal mapping of immune and stem cell dysregulation after volumetric muscle loss	10x Visium	Mouse	Muscle	36821376
Larouche_2023_mouse_no_treatment	Spatiotemporal mapping of immune and stem cell dysregulation after volumetric muscle loss	10x Visium	Mouse	Muscle	36821376
Larouche_2023_mouse_PBS	Spatiotemporal mapping of immune and stem cell dysregulation after volumetric muscle loss	10x Visium	Mouse	Muscle	36821376
Lebrigand_2020_HPC	The spatial landscape of gene expression isoforms in tissue sections	10x Visium	Mouse	Hippocampus	36928528
Lebrigand_2020_OB	The spatial landscape of gene expression isoforms in tissue sections	10x Visium	Mouse	Olfactory bulb	36928528
Li_2022_mouse_uterine	Spatial transcriptomic profiles of mouse uterine microenvironments at pregnancy day 7.5†	10x Visium	Mouse	Uterus	35357464
Liu_2022_human_lymph_node_metastasis	Single cell profiling of primary and paired metastatic lymph node tumors in breast cancer patients	10x Visium	Human	Lymph node metastasis	36357424
Liu_2023_hypothalamus_ad	Moxibustion improves hypothalamus Aqp4 polarization in APP/PS1 mice: Evidence from spatial transcriptomics	10x Visium	Mouse	Brain	36819717
Liu_2023_hypothalamus_ad_moxi	Moxibustion improves hypothalamus Aqp4 polarization in APP/PS1 mice: Evidence from spatial transcriptomics	10x Visium	Mouse	Brain	36819717
Liu_2023_hypothalamus_ctrl	Moxibustion improves hypothalamus Aqp4 polarization in APP/PS1 mice: Evidence from spatial transcriptomics	10x Visium	Mouse	Brain	36819717
Lopez_2021_lymph_node	DestVI identifies continuums of cell types in spatial transcriptomics data	10x Visium	Mouse	Lymph node	35449415
Lopez_2021_tumor_lymph	DestVI identifies continuums of cell types in spatial transcriptomics data	10x Visium	Mouse	Cancer (MCA tumor cell line)	35449415
Ma_2021_skin_leprosy	The cellular architecture of the antimicrobial response network in human leprosy granulomas	10x Visium	Human	Skin	34168371
Ma_2021_skin_reversal	The cellular architecture of the antimicrobial response network in human leprosy granulomas	10x Visium	Human	Skin	34168371
Ma_2021_skin_tuberculoid	The cellular architecture of the antimicrobial response network in human leprosy granulomas	10x Visium	Human	Skin	34168371
Mantri_2021_heart	Spatiotemporal single-cell RNA sequencing of developing chicken hearts identifies interplay between cellular differentiation and morphogenesis	10x Visium	Chicken	Heart	33741943
Mantri_2023_mouse_heart_mock_inf	Spatiotemporal transcriptomics reveals pathogenesis of viral myocarditis	10x Visium	Mouse	Heart	36970396
Mantri_2023_mouse_heart_T1L_inf	Spatiotemporal transcriptomics reveals pathogenesis of viral myocarditis	10x Visium	Mouse	Heart	36970396
Mantri_2023_mouse_illeum_mock_inf	Spatiotemporal transcriptomics reveals pathogenesis of viral myocarditis	10x Visium	Mouse	Intestine	36970396
Mantri_2023_mouse_illeum_T1L_inf	Spatiotemporal transcriptomics reveals pathogenesis of viral myocarditis	10x Visium	Mouse	Intestine	36970396
Matchett_2023_human_liver_apap	Multimodal decoding of human liver regeneration	10x Visium	Human	Liver	DOI: 10.1101/2023.02.24.529873
Matchett_2023_human_liver_healthy	Multimodal decoding of human liver regeneration	10x Visium	Human	Liver	DOI: 10.1101/2023.02.24.529873
Matchett_2023_mouse_liver_apap	Multimodal decoding of human liver regeneration	10x Visium	Mouse	Liver	DOI: 10.1101/2023.02.24.529873
Matchett_2023_mouse_liver_healthy	Multimodal decoding of human liver regeneration	10x Visium	Mouse	Liver	DOI: 10.1101/2023.02.24.529873
Mauduit_2022_lacrimal_gland	Visium spatial transcriptomics analysis of lacrimal gland during chronic inflammation progression.	10x Visium	Mouse	Lacrimal gland	36341342
Maynard_2021	Transcriptome-scale spatial gene expression in the human dorsolateral prefrontal cortex	10x Visium	Human	Brain	33558695
McKellar_2020_hindlimb	Large-scale integration of single-cell transcriptomic data captures transitional progenitor states in mouse skeletal muscle regeneration	10x Visium	Mouse	Muscle	34773081
Meylan_2022_human_renal_cancer	Tertiary lymphoid structures generate and propagate anti-tumor antibody-producing plasma cells in renal cell cancer	10x Visium	Human	Kidney cancer	35231421
Mirzazadeh_2023_mouse_bone	Spatially resolved transcriptomic profiling of degraded and challenging fresh frozen samples	10x Visium	Mouse	Bone	36720873
Mirzazadeh_2023_mouse_brain	Spatially resolved transcriptomic profiling of degraded and challenging fresh frozen samples	10x Visium	Mouse	Brain	36720873
Misra_2021_neonatal_heart	Characterizing Neonatal Heart Maturation, Regeneration, and Scar Resolution Using Spatial Transcriptomics	10x Visium	Mouse	Heart	35050211
Murthy_2022_lung	Human distal lung maps and lineage hierarchies reveal a bipotent progenitor	10x Visium	Human	Lung	35355018
Ni_2022_mouse_colon_human_skin	SpotClean adjusts for spot swapping in spatial transcriptomics data	10x Visium	Chimera (Mouse and Human)	Mixed tissues	35624112
Ni_2022_mouse_duodenum_human_skin	SpotClean adjusts for spot swapping in spatial transcriptomics data	10x Visium	Chimera (Mouse and Human)	Mixed tissues	35624112
Ni_2022_mouse_heart_human_skin	SpotClean adjusts for spot swapping in spatial transcriptomics data	10x Visium	Chimera (Mouse and Human)	Mixed tissues	35624112
Niec_2022_mouse_large_intestine	Lymphatics act as a signaling hub to regulate intestinal stem cell activity	10x Visium	Mouse	Intestine	35728595
Niec_2022_mouse_small_intestine	Lymphatics act as a signaling hub to regulate intestinal stem cell activity	10x Visium	Mouse	Intestine	35728595
Olaniru_2022_pancreas	Single-cell transcriptomic and spatial landscapes of the developing human pancreas	10x Visium	Human	Embryonic pancreas	36513063
Parigi_2022_colon	The spatial transcriptomic landscape of the healing mouse intestine following damage	10x Visium	Mouse	Colon	35149721
Pascual_2021_Schwann_xenograft_control_diet	Dietary palmitic acid promotes a prometastatic memory via Schwann cells	10x Visium	Mouse	Skin cancer	34759321
Pascual_2021_Schwann_xenograft_palm_diet	Dietary palmitic acid promotes a prometastatic memory via Schwann cells	10x Visium	Mouse	Skin cancer	34759321
Pascual_2021_xenograft	Dietary palmitic acid promotes a prometastatic memory based on Schwann Cell activation	10x Visium	Mouse	Tumor xenograft	34759321
Porritt_2021_mouse_heart	NLRP3 Inflammasome Mediates Immune-Stromal Interactions in Vasculitis	10x Visium	Mouse	Heart	34517723
Rabe_2022_B16F10	Assessment of Spatial Genomics for Oncology Discovery	10x Visium	Mouse	Cancer (B16F10 tumor cell line)	36452860
Rabe_2022_colon	Assessment of Spatial Genomics for Oncology Discovery	10x Visium	Rat	Intestine	36452860
Rabe_2022_MC38	Assessment of Spatial Genomics for Oncology Discovery	10x Visium	Mouse	Cancer (MC38 tumor cell line)	36452860
Rabe_2022_pancreas	Assessment of Spatial Genomics for Oncology Discovery	10x Visium	Human	Pancreatic cancer	36452860
Ratz_2021	Clonal relations in the mouse brain revealed by single-cell and spatial transcriptomics	10x Visium	Mouse	Brain	35210624
Ren_2023_DMG	Spatial transcriptomics reveals niche-specific enrichment and vulnerabilities of radial glial stem-like cells in malignant gliomas.	10x Visium	Human	Brain cancer	36823172
Ren_2023_GBM	Spatial transcriptomics reveals niche-specific enrichment and vulnerabilities of radial glial stem-like cells in malignant gliomas.	10x Visium	Human	Brain cancer	36823172
Russ_2022_mouse_ovary	Spatially resolved transcriptomic profiling of ovarian aging in mice.	10x Visium	Mouse	Ovary	35996587
Sanchez-Ferras_embryo	A coordinated progression of progenitor cell states initiates urinary tract development	10x Visium	Mouse	Embryo	33976190
Schäbitz_2022_lesional_atopic_dermatitis	Spatial transcriptomics landscape of lesions from non-communicable inflammatory skin diseases	10x Visium	Human	Skin	36513651
Schäbitz_2022_lesional_atopic_dermatitis_lichen_planus	Spatial transcriptomics landscape of lesions from non-communicable inflammatory skin diseases	10x Visium	Human	Skin	36513651
Schäbitz_2022_lesional_lichen_planus	Spatial transcriptomics landscape of lesions from non-communicable inflammatory skin diseases	10x Visium	Human	Skin	36513651
Schäbitz_2022_lesional_psoriasis_lichen_planus	Spatial transcriptomics landscape of lesions from non-communicable inflammatory skin diseases	10x Visium	Human	Skin	36513651
Schäbitz_2022_non_lesional_atopic_dermatitis	Spatial transcriptomics landscape of lesions from non-communicable inflammatory skin diseases	10x Visium	Human	Skin	36513651
Schäbitz_2022_non_lesional_lichen_planus	Spatial transcriptomics landscape of lesions from non-communicable inflammatory skin diseases	10x Visium	Human	Skin	36513651
Schäbitz_2022_pityriasis_rubra_pilaris_psoriasis	Spatial transcriptomics landscape of lesions from non-communicable inflammatory skin diseases	10x Visium	Human	Skin	36513651
Sen_2022_skin	Endothelial Phospholipase C gamma2 Improves Outcomes of Diabetic Ischemic Limb Rescue Following VEGF Therapy	10x Visium	Human	Skin	35192691
Shruti_2021_skin	Interleukin-17 governs hypoxic adaptation of injured epithelium	10x Visium	Mouse	Skin	35709248
Singh_2022_skin	Genome-wide DNA hypermethylation opposes healing in patients with chronic wounds by impairing epithelial-mesenchymal transition	10x Visium	Human	Skin	35819852
Stur_2021_human_ovarian_cancer_excellent_response	Spatially resolved transcriptomics of high-grade serous ovarian carcinoma	10x Visium	Human	Ovarian cancer	35252817
Stur_2021_human_ovarian_cancer_poor_response	Spatially resolved transcriptomics of high-grade serous ovarian carcinoma	10x Visium	Human	Ovarian cancer	35252817
Sun_2022_mouse_coronal	Excitatory SST neurons in the medial paralemniscal nucleus control repetitive self-grooming and encode reward	10x Visium	Mouse	Brain	36070748
Tang_2022_AML	Midkine expression by stem-like tumor cells drives persistence to mTOR inhibition and rewires the microenvironment toward an immune-suppressive state [scTCR-seq, spatial transcriptomics]	10x Visium	Human	Kidney cancer	36028490
Topchyan_2022_spleen	Spatial transcriptomics demonstrates the role of CD4 T cells in effector CD8 T cell differentiation during chronic viral infection.	10x Visium	Mouse	Spleen	36450262
Tower_2021_cranial	Spatial transcriptomics reveals a role for sensory nerves in preserving cranial suture patency through modulation of BMP/TGF-β signaling	10x Visium	Mouse	Embryonic brain	34663698
Tower_2021_mouse_sensory	Spatial transcriptomics reveals a role for sensory nerves in preserving cranial suture patency through modulation of BMP/TGF-β signaling	10x Visium	Mouse	Joints	34663698
Tower_2022_mouse_amputation_no_treatment	Spatial transcriptomics reveals metabolic changes underly age-dependent declines in digit regeneration.	10x Visium	Mouse	Digits	35616636
Tower_2022_mouse_amputation_OAA	Spatial transcriptomics reveals metabolic changes underly age-dependent declines in digit regeneration.	10x Visium	Mouse	Digits	35616636
Vanrobaeys_2023_brain_ctrl	Spatial transcriptomics reveals unique gene expression changes in different brain regions after sleep deprivation	10x Visium	Mouse	Brain	36712009
Vanrobaeys_2023_brain_sleep_deprived	Spatial transcriptomics reveals unique gene expression changes in different brain regions after sleep deprivation	10x Visium	Mouse	Brain	36712009
Villacampa_2021_kidney_organoid	Genome-wide spatial expression profiling in formalin-fixed tissues	10x Visium	Mouse	Kidney	36776149
Villacampa_2021_lung_organoid	Genome-wide spatial expression profiling in formalin-fixed tissues	10x Visium	Mouse	Lung	36776149
Villacampa_2021_mouse_FFPE_brain_hippocampus	Genome-wide spatial expression profiling in formalin-fixed tissues	10x Visium	Mouse	Brain	36776149
Welch_2022_brain	Neurons burdened by DNA double-strand breaks incite microglia activation through antiviral-like signaling in neurodegeneration	10x Visium	Mouse	Brain	36170369
Wu_2021_breast_cancer	A single-cell and spatially resolved atlas of human breast cancers	10x Visium	Human	Breast cancer	34493872
Wu_2022_CLM	Spatiotemporal Immune Landscape of Colorectal Cancer Liver Metastasis at Single-Cell Level	10x Visium	Human	Liver metastasis	34417225
Wu_2022_CRC	Spatiotemporal Immune Landscape of Colorectal Cancer Liver Metastasis at Single-Cell Level	10x Visium	Human	Colorectal cancer	34417225
Wu_2022_mouse_embryonic_heart	PRDM16 Is a Compact Myocardium-Enriched Transcription Factor Required to Maintain Compact Myocardial Cardiomyocyte Identity in Left Ventricle	10x Visium	Mouse	Embryo	34915728
Yadav_2023_spinal_cord	A cellular taxonomy of the adult human spinal cord	10x Visium	Human	Spinal cord	36731429
Yamada_2022_heart	Spatiotemporal transcriptome analysis reveals critical roles for mechano-sensing genes at the border zone in remodeling after myocardial infarction	10x Visium	Mouse	Heart	DOI: 10.1038/s44161-022-00140-7
Yamasaki_2022_gastric_cancer	Spatial transcriptome analysis of gastric cancer which GAN-KP transplanted C57BL/6J mouse	10x Visium	Mouse	Stomach cancer	34931404
Yang_2022_lung_cancer	Gramd2+ alveolar type 1 cells can serve as a cell of origin for lung adenocarcinoma	10x Visium	Mouse	Lung cancer	DOI: 10.1101/2022.10.29.514334
Yao_2021	A taxonomy of transcriptomic cell types across the isocortex and hippocampal formation	10x Visium	Mouse	Brain	34004146
Young_2022_gastroc_muscle	Muscle injury induces a transient senescence-like state that is required for myofiber growth during muscle regeneration [Spatial Transcriptomics]	10x Visium	Mouse	Muscle	36190443
Zhang_2022_ivh_ctrl	Discovering Haematoma-Stimulated Circuits for Secondary Brain Injury after Intraventricular Haemorrhage by Spatial Transcriptome Analysis	10x Visium	Mouse	Brain	36825001
Zhang_2022_ivh_injec	Discovering Haematoma-Stimulated Circuits for Secondary Brain Injury after Intraventricular Haemorrhage by Spatial Transcriptome Analysis	10x Visium	Mouse	Brain	36825001
Zhang_2022_ivh_sham	Discovering Haematoma-Stimulated Circuits for Secondary Brain Injury after Intraventricular Haemorrhage by Spatial Transcriptome Analysis	10x Visium	Mouse	Brain	36825001
Zhao_2022_mouse_embryo_stomach_intestine	Mesenchymal-epithelial interaction regulates gastrointestinal tract development in mouse embryos	10x Visium	Mouse	Embryo	35830795
Xenium_mouse_brain_WT_AD	10x Xenium Demo Dataset	10x Xenium	Mouse	Brain	10x Xenium demonstration dataset
Jin_2022_brain	Cross-amplified Barcodes on Slides for Spatial Transcriptomics Sequencing	CBSST-Seq	Mouse	Brain	DOI: 10.1101/2022.08.25.504658
GSE156862_embryo	Spatial transcriptome sequencing of FFPE tissues at cellular level	DBiT-seq	Mouse	Embryo	DOI: 10.1101/2020.10.13.338475
GSE156862_heart	Spatial transcriptome sequencing of FFPE tissues at cellular level	DBiT-seq	Mouse	Heart (aorta, atrium, ventricle)	DOI: 10.1101/2020.10.13.338475
Liu_2020_mouse	High-Spatial-Resolution Multi-Omics Sequencing via Deterministic Barcoding in Tissue	DBiT-seq	Mouse	Embryo	33188776
Wirth_2023_cerebellum	Spatial Transcriptomics Using Multiplexed Deterministic Barcoding in Tissue	DBiT-seq	Mouse	Brain	36934108
Wirth_2023_heart	Spatial Transcriptomics Using Multiplexed Deterministic Barcoding in Tissue	DBiT-seq	Mouse	Heart	36934108
Wirth_2023_kidney	Spatial Transcriptomics Using Multiplexed Deterministic Barcoding in Tissue	DBiT-seq	Mouse	Kidney	36934108
Wirth_2023_liver	Spatial Transcriptomics Using Multiplexed Deterministic Barcoding in Tissue	DBiT-seq	Mouse	Liver	36934108
Wirth_2023_pancrea	Spatial Transcriptomics Using Multiplexed Deterministic Barcoding in Tissue	DBiT-seq	Mouse	Pancreas	36934108
Wirth_2023_spleen	Spatial Transcriptomics Using Multiplexed Deterministic Barcoding in Tissue	DBiT-seq	Mouse	Spleen	36934108
Borm_2022_eel_brain	Scalable in situ single-cell profiling by electrophoretic capture of mRNA using EEL FISH	EEL-FISH	Mouse	Brain	36138169
BrainImageLibrary_PAG_Father_parenting	MERFISH imaging of the mouse periaqueductal gray	MERFISH	Mouse	Periaqueductal gray	Allen Brain Map Image Library data collection
BrainImageLibrary_PAG_Female_fear	MERFISH imaging of the mouse periaqueductal gray	MERFISH	Mouse	Periaqueductal gray	Allen Brain Map Image Library data collection
BrainImageLibrary_PAG_Female_mating	MERFISH imaging of the mouse periaqueductal gray	MERFISH	Mouse	Periaqueductal gray	Allen Brain Map Image Library data collection
BrainImageLibrary_PAG_Female_naive	MERFISH imaging of the mouse periaqueductal gray	MERFISH	Mouse	Periaqueductal gray	Allen Brain Map Image Library data collection
BrainImageLibrary_PAG_Male_aggression	MERFISH imaging of the mouse periaqueductal gray	MERFISH	Mouse	Periaqueductal gray	Allen Brain Map Image Library data collection
BrainImageLibrary_PAG_Male_fear	MERFISH imaging of the mouse periaqueductal gray	MERFISH	Mouse	Periaqueductal gray	Allen Brain Map Image Library data collection
BrainImageLibrary_PAG_Male_mating	MERFISH imaging of the mouse periaqueductal gray	MERFISH	Mouse	Periaqueductal gray	Allen Brain Map Image Library data collection
BrainImageLibrary_PAG_Male_naive	MERFISH imaging of the mouse periaqueductal gray	MERFISH	Mouse	Periaqueductal gray	Allen Brain Map Image Library data collection
BrainImageLibrary_PAG_Mother_parenting	MERFISH imaging of the mouse periaqueductal gray	MERFISH	Mouse	Periaqueductal gray	Allen Brain Map Image Library data collection
BrainImageLibrary_PAG_Pup_aggression	MERFISH imaging of the mouse periaqueductal gray	MERFISH	Mouse	Periaqueductal gray	Allen Brain Map Image Library data collection
BrainImageLibrary_PAG_Virgin_female_parenting	MERFISH imaging of the mouse periaqueductal gray	MERFISH	Mouse	Periaqueductal gray	Allen Brain Map Image Library data collection
Chen_2015_fibroblast	Spatially resolved, highly multiplexed RNA profiling in single cells	MERFISH	Human	Fibroblasts	25858977
Chen_2021_NAc	Decoding molecular and cellular heterogeneity of mouse nucleus accumbens	MERFISH	Mouse	Nucleus accumbens	34663959
Fang_2022_mtg	Conservation and divergence of cortical cell organization in human and mouse revealed by MERFISH	MERFISH	Human	Brain	35771910
Fang_2022_stg	Conservation and divergence of cortical cell organization in human and mouse revealed by MERFISH	MERFISH	Human	Brain	35771910
Littman_2021_HPC	JSTA: joint cell segmentation and cell type annotation for spatial transcriptomics	MERFISH	Mouse	Hippocampus	34057817
Moffitt_2018	Molecular, spatial, and functional single-cell profiling of the hypothalamic preoptic region	MERFISH	Mouse	Brain	30385464
Codeluppi_2018_SS	Spatial organization of the somatosensory cortex revealed by osmFISH	osmFISH	Mouse	Somatosensory cortex	30377364
Srivatsan_2021_embryo	Embryo-scale, single-cell spatial transcriptomics	sci-Space	Mouse	Embryo	34210887
Lohoff_2021	Integration of spatial and single-cell transcriptomic data elucidates mouse organogenesis	seqFISH	Mouse	Embryo	34489600
Shah_2016_HPC	In situ transcription profiling of single cells reveals spatial organization of cells in the mouse hippocampus	seqFISH	Mouse	Hippocampus	27764670
ENG_2019_cortex	Transcriptome-scale super-resolved imaging in tissues by RNA seqFISH+	seqFISH+	Mouse	Cerebral cortex	30911168
ENG_2019_OB	Transcriptome-scale super-resolved imaging in tissues by RNA seqFISH+	seqFISH+	Mouse	Olfactory bulb	30911168
Zhu_2018_VIS	Identification of spatially associated subpopulations by combining scRNAseq and sequential fluorescence in situ hybridization data	seqFISH+	Mouse	Visual cortex	30371680
Biermann_2022_brain_metastasis	Dissecting the treatment-naive ecosystem of human melanoma brain metastasis	Slide-seq	Human	Brain cancer	35803246
Biermann_2022_sub_metastasis	Dissecting the treatment-naive ecosystem of human melanoma brain metastasis	Slide-seq	Human	Brain cancer	35803246
Cable_2021_cerebellum	Robust decomposition of cell type mixtures in spatial transcriptomics	Slide-seq	Mouse	Cerebellum	33603203
Cable_2022_HPC	Robust decomposition of cell type mixtures in spatial transcriptomics	Slide-seq	Mouse	Hippocampus	33603203
Chen_2021_testis_diabetic	Dissecting mammalian spermatogenesis using spatial transcriptomics	Slide-seq	Mouse	Testis	34731600
Chen_2021_testis_WT	Dissecting mammalian spermatogenesis using spatial transcriptomics	Slide-seq	Mouse	Testis	34731600
Hirz_2023_healthy	Dissecting the immune suppressive human prostate tumor microenvironment via integrated single-cell and spatial transcriptomic analyses	Slide-seq	Human	Prostate cancer	36750562
Lake_2023_kidney_cortex	An atlas of healthy and injured cell states and niches in the human kidney	Slide-seq	Human	Kidney	37468583
Lake_2023_kidney_cortex_medulla	An atlas of healthy and injured cell states and niches in the human kidney	Slide-seq	Human	Kidney	37468583
Lake_2023_kidney_medulla	An atlas of healthy and injured cell states and niches in the human kidney	Slide-seq	Human	Kidney	37468583
Marshall_2022_human_kidney_cortex	High-resolution Slide-seqV2 spatial transcriptomics enables discovery of disease-specific cell neighborhoods and pathways	Slide-seq	Human	Kidney	35372810
Marshall_2022_human_renal_medulla	High-resolution Slide-seqV2 spatial transcriptomics enables discovery of disease-specific cell neighborhoods and pathways	Slide-seq	Human	Kidney	35372810
Marshall_2022_mouse_kidney_autosomal	High-resolution Slide-seqV2 spatial transcriptomics enables discovery of disease-specific cell neighborhoods and pathways	Slide-seq	Mouse	Kidney	35372810
Marshall_2022_mouse_kidney_ctrl	High-resolution Slide-seqV2 spatial transcriptomics enables discovery of disease-specific cell neighborhoods and pathways	Slide-seq	Mouse	Kidney	35372810
Marshall_2022_mouse_kidney_early	High-resolution Slide-seqV2 spatial transcriptomics enables discovery of disease-specific cell neighborhoods and pathways	Slide-seq	Mouse	Kidney	35372810
Rodriques_2019_brain_injury	Slide-seq: A scalable technology for measuring genome-wide expression at high spatial resolution	Slide-seq	Mouse	Cerebral cortex	30923225
Rodriques_2019_coronal_cerebellum	Slide-seq: A scalable technology for measuring genome-wide expression at high spatial resolution	Slide-seq	Mouse	Cerebellum	30923225
Rodriques_2019_coronal_cortex_injury	Slide-seq: A scalable technology for measuring genome-wide expression at high spatial resolution	Slide-seq	Mouse	Hippocampus	30923225
Rodriques_2019_coronal_HPC	Slide-seq: A scalable technology for measuring genome-wide expression at high spatial resolution	Slide-seq	Mouse	Hippocampus	30923225
Rodriques_2019_coronal_sagittal_cerebellum	Slide-seq: A scalable technology for measuring genome-wide expression at high spatial resolution	Slide-seq	Mouse	Cerebellum	30923225
Rodriques_2019_kidney	Slide-seq: A scalable technology for measuring genome-wide expression at high spatial resolution	Slide-seq	Mouse	Kidney	30923225
Rodriques_2019_liver	Slide-seq: A scalable technology for measuring genome-wide expression at high spatial resolution	Slide-seq	Mouse	Liver	30923225
Rodriques_2019_sagittal_cerebellum	Slide-seq: A scalable technology for measuring genome-wide expression at high spatial resolution	Slide-seq	Mouse	Cerebellum	30923225
Rodriques_2019_sagittal_HPC	Slide-seq: A scalable technology for measuring genome-wide expression at high spatial resolution	Slide-seq	Mouse	Hippocampus	30923225
Stickels_2021_embryo	Highly sensitive spatial transcriptomics at near-cellular resolution with Slide-seqV2	Slide-seq	Mouse	Embryo	33288904
Stickels_2021_embryo_brain	Highly sensitive spatial transcriptomics at near-cellular resolution with Slide-seqV2	Slide-seq	Mouse	Embryonic brain	33288904
Stickels_2021_HPC	Highly sensitive spatial transcriptomics at near-cellular resolution with Slide-seqV2	Slide-seq	Mouse	Hippocampus	33288904
Stickels_2021_OB	Highly sensitive spatial transcriptomics at near-cellular resolution with Slide-seqV2	Slide-seq	Mouse	Olfactory bulb	33288904
Stickels_2021_SS	Highly sensitive spatial transcriptomics at near-cellular resolution with Slide-seqV2	Slide-seq	Mouse	Somatosensory cortex	33288904
Wang_2022_main_olfactory_bulb	Spatial transcriptomic reconstruction of the mouse olfactory glomerular map suggests principles of odor processing.	Slide-seq	Mouse	Brain	35314823
Wang_2023	Multi-modal single-cell and whole-genome sequencing of minute, frozen specimens to propel clinical applications [slideseq]	Slide-seq	Human	Skin cancer	36624340
Liu_2023_cite_human_GBM	High-plex protein and whole transcriptome co-mapping at cellular resolution with spatial CITE-seq	spatial-CITE-seq	Human	Brain cancer	36823353
Liu_2023_cite_human_skin	High-plex protein and whole transcriptome co-mapping at cellular resolution with spatial CITE-seq	spatial-CITE-seq	Human	Skin	36823353
Liu_2023_cite_human_spleen	High-plex protein and whole transcriptome co-mapping at cellular resolution with spatial CITE-seq	spatial-CITE-seq	Human	Spleen	36823353
Liu_2023_cite_human_thymus	High-plex protein and whole transcriptome co-mapping at cellular resolution with spatial CITE-seq	spatial-CITE-seq	Human	Thymus	36823353
Liu_2023_cite_human_tonsil	High-plex protein and whole transcriptome co-mapping at cellular resolution with spatial CITE-seq	spatial-CITE-seq	Human	Lymph node	36823353
Liu_2023_cite_mouse_colon	High-plex protein and whole transcriptome co-mapping at cellular resolution with spatial CITE-seq	spatial-CITE-seq	Mouse	Intestine	36823353
Liu_2023_cite_mouse_intestine	High-plex protein and whole transcriptome co-mapping at cellular resolution with spatial CITE-seq	spatial-CITE-seq	Mouse	Intestine	36823353
Liu_2023_cite_mouse_kidney	High-plex protein and whole transcriptome co-mapping at cellular resolution with spatial CITE-seq	spatial-CITE-seq	Mouse	Kidney	36823353
Liu_2023_cite_mouse_spleen	High-plex protein and whole transcriptome co-mapping at cellular resolution with spatial CITE-seq	spatial-CITE-seq	Mouse	Spleen	36823353
Andersson_2020_HER2_positive	Spatial deconvolution of HER2-positive breast cancer delineates tumor-associated cell type interactions	ST	Human	Breast cancer	34650042
Andersson_2020_HPC	Single-cell and spatial transcriptomics enables probabilistic inference of cell type topography	ST	Mouse	Hippocampus	33037292
Asp_2017_HFpEF	Spatial detection of fetal marker genes expressed at low level in adult human heart tissue	ST	Human	Heart (right atrial appendage and left ventricular needle)	29021611
Berglund_2018_prostate_cancer	Spatial maps of prostate cancer transcriptomes reveal an unexplored landscape of heterogeneity	ST	Human	Prostate cancer	29925878
Berglund_2018_prostate_inflammation	Spatial maps of prostate cancer transcriptomes reveal an unexplored landscape of heterogeneity	ST	Human	Prostate	29925878
Berglund_2018_prostate_normal	Spatial maps of prostate cancer transcriptomes reveal an unexplored landscape of heterogeneity	ST	Human	Prostate	29925878
Berglund_2020_OB	Automation of Spatial Transcriptomics library preparation to enable rapid and robust insights into spatial organization of tissues	ST	Mouse	Olfactory bulb	32293264
Berglund_2020_prostate	Automation of Spatial Transcriptomics library preparation to enable rapid and robust insights into spatial organization of tissues	ST	Human	Prostate cancer	32293264
Carlberg_2019_RA	Exploring inflammatory signatures in arthritic joint biopsies with Spatial Transcriptomics	ST	Human	Joints	31831833
Carlberg_2019_SpA	Exploring inflammatory signatures in arthritic joint biopsies with Spatial Transcriptomics	ST	Human	Joints	31831833
Chen_2020	Spatial Transcriptomics and In Situ Sequencing to Study Alzheimer’s Disease	ST	Mouse	Brain	32702314
Giacomello_2017_A_thaliana	Spatially resolved transcriptome profiling in model plant species	ST	Plant (A thaliana)	Inflorescence meristem	28481330
Giacomello_2017_P_tremula	Spatially resolved transcriptome profiling in model plant species	ST	Plant (P tremula)	Leaf buds	28481330
He_2020_HER2_luminal	Integrating spatial gene expression and breast tumour morphology via deep learning	ST	Human	Breast cancer	32572199
He_2020_HER2_non_luminal	Integrating spatial gene expression and breast tumour morphology via deep learning	ST	Human	Breast cancer	32572199
He_2020_Luminal_A	Integrating spatial gene expression and breast tumour morphology via deep learning	ST	Human	Breast cancer	32572199
He_2020_Luminal_B	Integrating spatial gene expression and breast tumour morphology via deep learning	ST	Human	Breast cancer	32572199
He_2020_TNBC	Integrating spatial gene expression and breast tumour morphology via deep learning	ST	Human	Breast cancer	32572199
Hildebrandt_2021_Liver	Spatial Transcriptomics to define transcriptional patterns of zonation and structural components in the liver	ST	Mouse	Liver	34857782
Hildebrandt_2021_Liver_caudate_lobe	Spatial Transcriptomics to define transcriptional patterns of zonation and structural components in the mouse liver	ST	Mouse	Liver	34857782
Hildebrandt_2021_Liver_murine_caudate_lobe	Spatial Transcriptomics to define transcriptional patterns of zonation and structural components in the mouse liver	ST	Mouse	Liver	34857782
Hildebrandt_2021_Liver_right_lobe	Spatial Transcriptomics to define transcriptional patterns of zonation and structural components in the mouse liver	ST	Mouse	Liver	34857782
Ji_2020_SCC_ST	Multimodal Analysis of Composition and Spatial Architecture in Human Squamous Cell Carcinoma	ST	Human	Squamous cell carcinoma	32579974
Kvastad_2021_childhood_brain	The spatial RNA integrity number assay for in situ evaluation of transcriptome quality	ST	Human	Brain cancer	33420318
Kvastad_2021_Luminal_B	The spatial RNA integrity number assay for in situ evaluation of transcriptome quality	ST	Human	Breast cancer	33420318
Maniatis_2019_human	Spatiotemporal dynamics of molecular pathology in amyotrophic lateral sclerosis	ST	Human	Spinal cord	30948552
Maniatis_2019_mouse	Spatiotemporal dynamics of molecular pathology in amyotrophic lateral sclerosis	ST	Mouse	Spinal cord	30948552
Moncada_2020_PDAC	Integrating microarray-based spatial transcriptomics and single-cell RNA-seq reveals tissue architecture in pancreatic ductal adenocarcinomas	ST	Human	Pancreatic cancer	31932730
Navarro_2020_HPC	Spatial Transcriptomics Reveals Genes Associated with Dysregulated Mitochondrial Functions and Stress Signaling in Alzheimer Disease	ST	Mouse	Hippocampus	33083725
Navarro_2020_OB	Spatial Transcriptomics Reveals Genes Associated with Dysregulated Mitochondrial Functions and Stress Signaling in Alzheimer Disease	ST	Mouse	Olfactory bulb	33083725
Ortiz_2020_brain_coronal	Molecular Atlas of the Adult Mouse Brain	ST	Mouse	Brain	32637622
Stahl_2016_breast_cancer	Visualization and analysis of gene expression in tissue sections by spatial transcriptomics	ST	Human	Breast cancer	27365449
Stahl_2016_mouse_brain	Visualization and analysis of gene expression in tissue sections by spatial transcriptomics	ST	Mouse	Olfactory bulb	27365449
Thrane_2018_melanoma	Spatially resolved transcriptomics enables dissection of genetic heterogeneity in stage III cutaneous malignant melanoma	ST	Human	Skin cancer	30154148
Wang_2018_starmap_prefrontal	Three-dimensional intact-tissue sequencing of single-cell transcriptional states	STARmap	Mouse	Brain	29930089
Wang_2018_starmap_visual	Three-dimensional intact-tissue sequencing of single-cell transcriptional states	STARmap	Mouse	Brain	29930089
Karras_2022_melanoma_stereo	A cellular hierarchy in melanoma uncouples growth and metastasis	Stereo-seq	Mouse	Skin cancer	36131018
Liu_2022_zebrafish_development	Spatiotemporal mapping of gene expression landscapes and developmental trajectories during zebrafish embryogenesis	Stereo-seq	Zebrafish	Embryo	35512701
Wang_2022_drosophila	High-resolution 3D spatiotemporal transcriptomic maps of developing Drosophila embryos and larvae	Stereo-seq	Drosophila	Embryo	35512700
Wei_2022_axolotl_brain_ctrl	Single-cell Stereo-seq reveals induced progenitor cells involved in axolotl brain regeneration	Stereo-seq	Axolotl	Brain	36048929
Wei_2022_axolotl_brain_inj	Single-cell Stereo-seq reveals induced progenitor cells involved in axolotl brain regeneration	Stereo-seq	Axolotl	Brain	36048929
Xia_2022_arabidopsis	The single-cell stereo-seq reveals region-specific cell subtypes and transcriptome profiling in Arabidopsis leaves	Stereo-seq	Plant (A thaliana)	Leaf	35512702
